# A Cell-Based Assay to Categorize Variants of Human Succinate Semialdehyde Dehydrogenase Associated with Autism Spectrum Disorder

**DOI:** 10.64898/2026.01.15.699751

**Authors:** Barry P Young, Isaac Robinson, Jessica Schmitt, Brian Wu, Jie Liu, Jesse T Chao, Sanja Rogic, Paul Pavlidis, Douglas W. Allan, Christopher J R Loewen

## Abstract

Many genes are implicated in autism spectrum disorder (ASD) as a result of sequencing the genomes of individuals with ASD, however in most cases it remains unclear which genes are playing causative roles. *ALDH5A1*, which encodes the enzyme succinate semialdehyde dehydrogenase (SSADH), an important regulator of GABA metabolism, is causative in the syndrome SSADH deficiency and is also implicated in ASD. However, it is unknown how variants found in ASD affect SSADH function. We developed a yeast growth assay that models SSADH deficiency to quantify the functional impact of seven *ALDH5A1* variants found in ASD. In this assay, expression of human *ALDH5A1* partially complemented the growth defect caused by deletion of the *ALDH5A1* ortholog *UGA2*. Using growth rate measurements, we calculated functional scores for 27 variants divided into calibration and ASD test variant groups. Functional scores for benign and pathogenic calibration variants segregated accordingly, validating the assay, while ASD variants displayed a range of activities from complete loss to normal function. Comparisons with published enzymatic assays and computational predictions showed broad agreement, while also identifying some limitations of these approaches.

**SUMMARY STATEMENT:** We introduce a simple yeast assay to measure how autism-linked gene variants in *ALDH5A1*, which encodes the enzyme succinate semialdehyde dehydrogenase, affect its function, helping clarifying its role in autism.
