## Supplementary material for "A Cell-Based Assay to Categorize Variants of Human Succinate Semialdehyde Dehydrogenase Associated with Autism Spectrum Disorder": Table S3

### Sheet: Sheet1
Variant	Estimate	95% CI (lower)	95% CI (upper)	Interpretation
C4G	0.935754	0.626126	1.24538	Likely benign
R8W	0.838746	0.534538	1.14295	Likely benign
G16R	0.949053	0.644845	1.25326	Likely benign
G36R	0.896536	0.592327	1.20074	Likely benign
A52T	0.765493	0.460038	1.07095	Likely benign
A82T	0.775989	0.471781	1.0802	Likely benign
C93F	0.608787	0.303338	0.914236	Likely pathogenic
R172C	0.956021	0.651813	1.26023	Likely benign
G176R	0.223334	-0.0836105	0.530278	Likely pathogenic
H180Y	0.776625	0.471176	1.08207	Likely benign
P182L	0.92028	0.614831	1.22573	Likely benign
A188V	0.928942	0.622211	1.23567	Likely benign
R213A	0.400837	0.0927928	0.708881	Likely pathogenic
R213Q	0.636257	0.328201	0.944313	Likely pathogenic
G222S	-0.270034	-0.576765	0.0366967	Likely pathogenic
C223R	-0.612199	-0.916407	-0.307991	Likely pathogenic
C223Y	0.407248	0.0991978	0.715298	Likely pathogenic
E231K	0.0600349	-0.248009	0.368079	Likely pathogenic
A237S	1.00738	0.703176	1.31159	Likely benign
A237T	0.107709	-0.196499	0.411917	Likely pathogenic
A296T	0.906285	0.602077	1.21049	Likely benign
R369H	1.08494	0.779492	1.39039	Likely benign
G409D	0.372131	0.0679228	0.676339	Likely pathogenic
L425P	0.177887	-0.126321	0.482095	Likely pathogenic
P442R	0.395201	0.0884754	0.701926	Likely pathogenic
G520S	1.18897	0.88476	1.49318	Likely benign
C531Y	0.830245	0.52479	1.1357	Likely benign
G533R	0.426627	0.118583	0.734672	Likely pathogenic
